# Assessment of the acute effects of 2C-B vs psilocybin on subjective experience, mood and cognition

**DOI:** 10.1101/2023.02.16.528808

**Authors:** Pablo Mallaroni, Natasha L. Mason, Johannes T. Reckweg, Riccardo Paci, Sabrina Ritscher, Stefan W. Toennes, Eef L. Theunissen, Kim P.C. Kuypers, Johannes G. Ramaekers

## Abstract

2,5-dimethoxy-4-bromophenethylamine (2C-B) is a hallucinogenic phenethylamine derived from mescaline. Observational and preclinical data have suggested it to be capable of producing both subjective and emotional effects on par with other classical psychedelics and entactogens. Whereas it is the most prevalently used novel serotonergic hallucinogen to date, it’s acute effects and distinctions from classical progenitors have yet to be characterised in a controlled study. We assessed for the first time the immediate acute subjective, cognitive, and cardiovascular effects of 2C-B (20 mg) in comparison to psilocybin (15mg) and placebo in a within-subjects, double-blind, placebo-controlled study of 22 healthy psychedelic-experienced participants. 2C-B elicited alterations of waking consciousness of a psychedelic nature, with dysphoria, subjective impairment, auditory alterations, and affective elements of ego dissolution largest under psilocybin. Participants demonstrated equivalent psychomotor slowing and spatial memory impairments under either compound compared to placebo, as indexed by the Digit Symbol Substitution Test (DSST), Tower of London (TOL) and Spatial Memory Task (SMT). Neither compound produced empathogenic effects on the Multifaceted Empathy Test (MET). 2C-B induced transient pressor effects to a similar degree as psilocybin. The duration of self-reported effects of 2C-B was shorter than that of psilocybin, largely resolving within 6 hours. Present findings support the categorisation of 2C-B as a subjectively “lighter” psychedelic. Tailored dose-effect studies are needed to discern the pharmacokinetic dependency of 2C-B’s experiential overlaps.
