## Supplementary tables for "Assessment of the acute effects of 2C-B vs psilocybin on subjective experience, mood and cognition"

### Sheet: Table S1 (retrospective)
Table S1. Comparison of retrospective subjective effects under 2C-B, psilocybin and placebo
			Placebo	2C-B	Psilocybin
			(mean ± SEM)	(mean ± SEM)	(mean ± SEM)	F	p-value
5 Dimensions Altered States of Consciousness (ASC) Scale (% score)
	Total ASC score		1.22 ± 0.31	14.92±2.06***	21.34±2.25***###	42.42	< 0.001
	Oceanic boundlessness		0.71 ± 0.24	15.49±2.95***	23.12±3.43***#	20.11	< 0.001
	Anxious ego-dissolution		0.76 ± 0.25	8.11±1.43*	15.87±2.89***##	16.66	< 0.001
	Visionary restructuralization		0.72 ± 0.27	24.58±4.44***	26.9±3.55***	19.59	< 0.001
	Auditory alterations		0.66 ± 0.27	5.94±1.59	11.11±2.47***#	11.23	< 0.001
	Reductions of vigilance		4.69 ± 1.3	22.99±4.15**	32.19±4.48***	16.17	< 0.001
	Experience of unity		0.38 ± 0.13	10.24±2.82*	16.96±3.85***	9.3	< 0.001
	Spiritual experience		0.36 ± 0.12	8.14±2.33	13.74±3.42***	7.7	0.001
	Blissful State		1.05 ± 0.56	17.17±5.25*	28.47±5.97***	10.09	< 0.001
	Insightfulness		1.05 ± 0.58	18.95±4.74**	21.73±4.6***	8.8	< 0.001
	Disembodiment		0.42 ± 0.15	4.94±2.03	11.14±3.9*	4.5	0.017
	Impaired control and cognition		0.49 ± 0.19	8.56±1.46*	18.51±3.49***##	17.58	< 0.001
	Anxiety		0.47 ± 0.17	8.91±1.86*	13.92±3.69***	8.02	0.001
	Complex imagery		0.85 ± 0.43	25.82±5.93**	30.73±6.4***	10.49	< 0.001
	Elementary imagery		0.44 ± 0.16	38.11±7.12***	33.29±4.81***	16.3	< 0.001
	Audio-visual synsthesia		0.5 ± 0.19	20.71±6.6*	19.52±6.22*	4.41	0.018
	Changed Meaning of Percepts		0.62 ± 0.22	12.58±3.35*	21.14±3.97***#	12.5	< 0.001
Ego dissolution inventory (EDI) (% score)
	Total EDI score		0.63 ± 0.23	15.68±4.25**	18.32±3.73***	8.15	0.001
Hallucinogen rating (HRS) scale (score)							< 0.001
	Somaesthesia		0.07 ± 0.02	1.07±0.13***	1.08±0.15***	24.43	< 0.001
	Affect		0.45 ± 0.05	1.18±0.11***	1.49±0.1***#	33.25	< 0.001
	Perception		0.01 ± 0.01	1.22±0.16***	1.34±0.17***	28.37	< 0.001
	Cognition		0.06 ± 0.02	1.15±0.14***	1.62±0.16***###	39.47	< 0.001
	Volition		1.25 ± 0.19	1.45 ± 0.1	1.64 ± 0.11	2.35	0.108
	Intensity		0.12 ± 0.06	2.1±0.1***	2.36±0.13***	136.45	< 0.001
Interpersonal reactivity index (IRI) (Score)
	Perspective-taking		19.5 ± 0.72	19.18±0.82	21.32±0.85##	5.85	0.006
	Fantasy		17.68 ± 0.81	17.32±0.81	18.91±0.98#	3.89	0.028
	Empathic concern		17.5 ± 0.91	18.41 ± 0.86	18.91 ± 0.82	2.35	0.108
	Personal distress		16.36 ± 0.67	16.59 ± 0.86	17.36 ± 1.1	0.68	0.51
*P<0.05, **P<0.01, ***P<0.001 compared with placebo; #P<0.05, ##P<0.01, ###P<0.001 compared with 2C-B

### Sheet: Table S2 (cognitive tasks)
Table S2. Comparison of acute cognition under 2C-B, psilocybin and placebo
			Placebo	2C-B	Psilocybin
			(mean ± SEM)	(mean ± SEM)	(mean ± SEM)	Fdof	F	p-value
Motor screen task (MST)
	Mean euclidan distance (pixels)		13.43 ± 1.15	13.4 ± 1.3	14.06 ± 1.31	2,40	0.08	0.921
	Response time (ms)		767.66 ± 31.41	801.47 ± 53.43	790.03 ± 38.08	2,40	1.59	0.216
Psychomotor vigilance task (PVT)
	Attentional lapses (sum)		1.32 ± 0.25	2.05 ± 0.41	1.81 ± 0.35	2,41	2.2	0.124
	Response time (ms)		300.07 ± 7.41	323.98±12.77	329.58±9.1*	2,41	4.94	0.012
Digit symbol substitution task (DSST)
	Total correct		94.14 ± 3.58	81.23±4.31***	76.25±3.58***	2,39	26.91	< 0.001
	Total attempts		95.33 ± 3.64	82.23±4.23***	77.15±3.59***	2,40	30.59	< 0.001
	% correct		98.74 ± 0.28	98.54 ± 0.71	98.81 ± 0.27	2,41	0.09	0.912
	Response time (ms)		1897.86 ± 78.4	2207.13±97.72**	2369.63±132.06***	2,39	15.85	< 0.001
Tower of London (TOL)
	Total correct		32.18 ± 1.61	31.23 ± 1.43	30.33 ± 1.18	2,41	0.7	0.501
	Response time (ms)		7910.71 ± 407.69	10311.56±559.81***	11671.8±796.61***	2,41	22.09	< 0.001
Matching familiar figures task (MFFT)
	Total errors		5.05 ± 1.04	6.45 ± 1.09	7.9 ± 1.19	2,41	1.79	0.18
	Latency		11262.25 ± 1036.94	10252 ± 919.19	11526.55 ± 1446.86	2,41	0.46	0.634
	I-score		-0.32 ± 0.21	0.14 ± 0.22	0.18 ± 0.37	2,41	1.76	0.184
	E-score		-0.22 ± 0.33	-0.14 ± 0.32	0.38 ± 0.34	2,41	0.98	0.386
Spatial memory test (SMT)
Immediate phase	Total correct		48.67 ± 1.72	44.5±1.58*	41.15±1.81***	2,39	11.27	< 0.001
	Response time (ms)		1396.93 ± 131.59	1258.74 ± 115.8	1352.71 ± 142.36	2,39	1.05	0.361
Delayed phase (+30 min)	Total correct		43.28 ± 1.38	38.68±1.69*	36.86±1.38**	2,37	7.24	0.002
	Response time (ms)		1316.59 ± 110.79	1273.88 ± 157.07	1230.05 ± 109.6	2,37	0.13	0.878
Multifaceted empathy test (MET)
Implicit emotional empathy	Positive		4.34 ± 0.29	4.57 ± 0.27	4.59 ± 0.37	2,41	0.49	0.616
	Negative		5.07 ± 0.29	5.02 ± 0.33	5.07 ± 0.43	2,41	0.04	0.962
	Combined		4.71 ± 0.21	4.79 ± 0.24	4.83 ± 0.34	2,41	0.14	0.871
Explicit emotional empathy	Positive		4.63 ± 0.29	5.17 ± 0.28	5.06 ± 0.36	2,41	1.84	0.172
(Empathetic concern)	Negative		5.49 ± 0.29	5.62 ± 0.33	5.84 ± 0.36	2,41	1.41	0.257
	Combined		5.06 ± 0.22	5.39 ± 0.25	5.45 ± 0.31	2,41	1.65	0.205
Cognitive empathy	Positive		11.82 ± 0.47	11.5 ± 0.53	11.14 ± 0.62	2,41	1.52	0.23
	Negative		11.23 ± 0.53	11.86 ± 0.42	11.67 ± 0.54	2,41	0.79	0.459
	Combined		23.05 ± 0.76	23.36 ± 0.85	22.81 ± 0.88	2,41	1.33	0.275
*P<0.05, **P<0.01, ***P<0.001 compared with placebo; #P<0.05, ##P<0.01, ###P<0.001 compared with 2C-B

### Sheet: Table S3 (blinding)
Table S3. Drug identification after each dosing day
	Placebo	2C-B	Psilocybin
Correctly identified	95.5% (conf: 0.98)	63.6% (conf: 0.84)	63.6% (conf: 0.72)
Missclassified as placebo		0	4.5% (conf: 1)
Missclassified as 2C-B	4.5% (conf: 0.94)		31.8% (conf: 0.59)
Missclassified as psilocybin	0	36.4% (conf: 0.59)
(%) proportion of participants, (conf) mean participant answer confidence

### Sheet: Table S4 (pairwise)
Table S4. Post-hoc statistics following significant main effect of drug condition in MLEM
Outcome type	Outcome class	Outcome	Statistic	2C-B - Placebo	Psilocybin - Placebo	Psilocybin - 2C-B
Retrospective assessment	11D-ASC	Anxious ego dissolution	Cohen's D (5-95)	0.2 -1.67	1.09 -2.75	0.34 -1.63
Retrospective assessment	11D-ASC	Anxious ego dissolution	Cohen's D	0.94	1.92	0.99
Retrospective assessment	11D-ASC	Anxious ego dissolution	Estimated marginal mean difference (± SEM)	7.35 ± 2.66	15.11 ± 2.66	7.76 ± 2.29
Retrospective assessment	11D-ASC	Anxious ego dissolution	p-value	0.0227	<0.0001	0.0042
Retrospective assessment	11D-ASC	Anxious ego dissolution	p-value (uncorrected)	0.0085	<0.0001	0.0015
Retrospective assessment	11D-ASC	Anxious ego dissolution	t-statistc	2.76	5.67	3.39
Retrospective assessment	HRS	Affect	Cohen's D (5-95)	1.12 -2.82	1.86 -3.8	0.24 -1.49
Retrospective assessment	HRS	Affect	Cohen's D	1.97	2.83	0.87
Retrospective assessment	HRS	Affect	Estimated marginal mean difference (± SEM)	0.72 ± 0.13	1.04 ± 0.13	0.32 ± 0.1
Retrospective assessment	HRS	Affect	p-value	<0.0001	<0.0001	0.011
Retrospective assessment	HRS	Affect	p-value (uncorrected)	<0.0001	<0.0001	0.004
Retrospective assessment	HRS	Affect	t-statistc	5.66	8.15	3.04
Retrospective assessment	11D-ASC	Anxiety	Cohen's D (5-95)	0.12 -1.56	0.58 -2.1	-0.12 -1.12
Retrospective assessment	11D-ASC	Anxiety	Cohen's D	0.84	1.34	0.5
Retrospective assessment	11D-ASC	Anxiety	Estimated marginal mean difference (± SEM)	8.44 ± 3.36	13.45 ± 3.36	5.01 ± 2.94
Retrospective assessment	11D-ASC	Anxiety	p-value	0.0413	0.0007	0.2157
Retrospective assessment	11D-ASC	Anxiety	p-value (uncorrected)	0.0159	0.0002	0.0958
Retrospective assessment	11D-ASC	Anxiety	t-statistc	2.51	4	1.7
Retrospective assessment	11D-ASC	Total ASC	Cohen's D (5-95)	1.39 -3.31	2.33 -4.56	0.54 -1.66
Retrospective assessment	11D-ASC	Total ASC	Cohen's D	2.35	3.45	1.1
Retrospective assessment	11D-ASC	Total ASC	Estimated marginal mean difference (± SEM)	13.69 ± 2.23	20.11 ± 2.23	6.42 ± 1.4
Retrospective assessment	11D-ASC	Total ASC	p-value	<0.0001	<0.0001	0.0001
Retrospective assessment	11D-ASC	Total ASC	p-value (uncorrected)	<0.0001	<0.0001	<0.0001
Retrospective assessment	11D-ASC	Total ASC	t-statistc	6.14	9.02	4.6
Retrospective assessment	11D-ASC	Auditory alterations	Cohen's D (5-95)	0.08 -1.44	0.76 -2.24	0.09 -1.39
Retrospective assessment	11D-ASC	Auditory alterations	Cohen's D	0.76	1.5	0.74
Retrospective assessment	11D-ASC	Auditory alterations	Estimated marginal mean difference (± SEM)	5.28 ± 2.21	10.45 ± 2.21	5.16 ± 2.09
Retrospective assessment	11D-ASC	Auditory alterations	p-value	0.0543	0.0001	0.046
Retrospective assessment	11D-ASC	Auditory alterations	p-value (uncorrected)	0.0213	<0.0001	0.0178
Retrospective assessment	11D-ASC	Auditory alterations	t-statistc	2.39	4.73	2.47
Retrospective assessment	11D-ASC	Audiovisual synthaesia	Cohen's D (5-95)	0.24 -1.84	0.19 -1.77	-0.61 -0.49
Retrospective assessment	11D-ASC	Audiovisual synthaesia	Cohen's D	1.04	0.98	-0.06
Retrospective assessment	11D-ASC	Audiovisual synthaesia	Estimated marginal mean difference (± SEM)	20.21 ± 7.11	19.02 ± 7.11	-1.2 ± 5.15
Retrospective assessment	11D-ASC	Audiovisual synthaesia	p-value	0.0185	0.0281	0.9707
Retrospective assessment	11D-ASC	Audiovisual synthaesia	p-value (uncorrected)	0.0069	0.0106	0.8175
Retrospective assessment	11D-ASC	Audiovisual synthaesia	t-statistc	2.84	2.67	-0.23
Retrospective assessment	11D-ASC	Blissful state	Cohen's D (5-95)	0.16 -1.66	0.75 -2.34	0.02 -1.25
Retrospective assessment	11D-ASC	Blissful state	Cohen's D	0.91	1.55	0.64
Retrospective assessment	11D-ASC	Blissful state	Estimated marginal mean difference (± SEM)	16.12 ± 6.13	27.42 ± 6.13	11.3 ± 5.08
Retrospective assessment	11D-ASC	Blissful state	p-value	0.0313	0.0002	0.0787
Retrospective assessment	11D-ASC	Blissful state	p-value (uncorrected)	0.0119	0.0001	0.0316
Retrospective assessment	11D-ASC	Blissful state	t-statistc	2.63	4.47	2.22
Retrospective assessment	11D-ASC	Changed meaning of percepts	Cohen's D (5-95)	0.25 -1.74	0.9 -2.51	0.09 -1.33
Retrospective assessment	11D-ASC	Changed meaning of percepts	Cohen's D	0.99	1.7	0.71
Retrospective assessment	11D-ASC	Changed meaning of percepts	Estimated marginal mean difference (± SEM)	11.95 ± 4.12	20.52 ± 4.12	8.56 ± 3.48
Retrospective assessment	11D-ASC	Changed meaning of percepts	p-value	0.0158	<0.0001	0.0463
Retrospective assessment	11D-ASC	Changed meaning of percepts	p-value (uncorrected)	0.0059	<0.0001	0.0179
Retrospective assessment	11D-ASC	Changed meaning of percepts	t-statistc	2.9	4.98	2.46
Retrospective assessment	HRS	Cognition	Cohen's D (5-95)	1.36 -3.24	2.22 -4.39	0.43 -1.58
Retrospective assessment	HRS	Cognition	Cohen's D	2.3	3.3	1.01
Retrospective assessment	HRS	Cognition	Estimated marginal mean difference (± SEM)	1.08 ± 0.18	1.56 ± 0.18	0.47 ± 0.12
Retrospective assessment	HRS	Cognition	p-value	<0.0001	<0.0001	0.0008
Retrospective assessment	HRS	Cognition	p-value (uncorrected)	<0.0001	<0.0001	0.0003
Retrospective assessment	HRS	Cognition	t-statistc	6.14	8.82	3.97
Retrospective assessment	11D-ASC	Complex imagery	Cohen's D (5-95)	0.57 -2.24	0.82 -2.54	-0.27 -0.82
Retrospective assessment	11D-ASC	Complex imagery	Cohen's D	1.41	1.68	0.28
Retrospective assessment	11D-ASC	Complex imagery	Estimated marginal mean difference (± SEM)	24.97 ± 6.57	29.88 ± 6.57	4.91 ± 4.61
Retrospective assessment	11D-ASC	Complex imagery	p-value	0.0013	0.0001	0.541
Retrospective assessment	11D-ASC	Complex imagery	p-value (uncorrected)	0.0005	<0.0001	0.2931
Retrospective assessment	11D-ASC	Complex imagery	t-statistc	3.8	4.55	1.06
Retrospective assessment	11D-ASC	Disembodiment	Cohen's D (5-95)	-0.25 -1.01	0.24 -1.56	-0.12 -1.16
Retrospective assessment	11D-ASC	Disembodiment	Cohen's D	0.38	0.9	0.52
Retrospective assessment	11D-ASC	Disembodiment	Estimated marginal mean difference (± SEM)	4.52 ± 3.59	10.71 ± 3.59	6.2 ± 3.59
Retrospective assessment	11D-ASC	Disembodiment	p-value	0.4259	0.0127	0.2074
Retrospective assessment	11D-ASC	Disembodiment	p-value (uncorrected)	0.2149	0.0047	0.0916
Retrospective assessment	11D-ASC	Disembodiment	t-statistc	1.26	2.99	1.73
Cognitive task	DSST	Mean RT	Cohen's D (5-95)	0.42 -1.79	0.97 -2.53	-0.02 -1.31
Cognitive task	DSST	Mean RT	Cohen's D	1.11	1.75	0.64
Cognitive task	DSST	Mean RT	Estimated marginal mean difference (± SEM)	325.07 ± 89.63	513.58 ± 92.7	188.51 ± 91.49
Cognitive task	DSST	Mean RT	p-value	0.0023	<0.0001	0.1115
Cognitive task	DSST	Mean RT	p-value (uncorrected)	0.0008	<0.0001	0.0461
Cognitive task	DSST	Mean RT	t-statistc	3.63	5.54	2.06
Cognitive task	DSST	Total correct	Cohen's D (5-95)	-1.48 --0.49	-2.01 --0.88	-1.01 -0.09
Cognitive task	DSST	Total correct	Cohen's D	-0.98	-1.45	-0.46
Cognitive task	DSST	Total correct	Estimated marginal mean difference (± SEM)	-13.37 ± 2.84	-19.64 ± 2.95	-6.27 ± 3.52
Cognitive task	DSST	Total correct	p-value	0.0001	<0.0001	0.1893
Cognitive task	DSST	Total correct	p-value (uncorrected)	<0.0001	<0.0001	0.0828
Cognitive task	DSST	Total correct	t-statistc	-4.72	-6.65	-1.78
Cognitive task	DSST	Total responses	Cohen's D (5-95)	-1.51 --0.53	-2.07 --0.94	-1.03 -0.06
Cognitive task	DSST	Total responses	Cohen's D	-1.02	-1.5	-0.48
Cognitive task	DSST	Total responses	Estimated marginal mean difference (± SEM)	-13.52 ± 2.7	-19.94 ± 2.82	-6.42 ± 3.38
Cognitive task	DSST	Total responses	p-value	<0.0001	<0.0001	0.1527
Cognitive task	DSST	Total responses	p-value (uncorrected)	<0.0001	<0.0001	0.0651
Cognitive task	DSST	Total responses	t-statistc	-5	-7.07	-1.9
Retrospective assessment	EDI	Ego dissolution inventory total	Cohen's D (5-95)	0.4 -1.95	0.58 -2.17	-0.38 -0.79
Retrospective assessment	EDI	Ego dissolution inventory total	Cohen's D	1.17	1.38	0.21
Retrospective assessment	EDI	Ego dissolution inventory total	Estimated marginal mean difference (± SEM)	15.05 ± 4.5	17.69 ± 4.5	2.64 ± 3.62
Retrospective assessment	EDI	Ego dissolution inventory total	p-value	0.0049	0.0009	0.7467
Retrospective assessment	EDI	Ego dissolution inventory total	p-value (uncorrected)	0.0018	0.0003	0.4689
Retrospective assessment	EDI	Ego dissolution inventory total	t-statistc	3.34	3.93	0.73
Retrospective assessment	11D-ASC	Elementary imagery	Cohen's D (5-95)	1.03 -2.68	0.82 -2.41	-0.84 -0.37
Retrospective assessment	11D-ASC	Elementary imagery	Cohen's D	1.85	1.62	-0.24
Retrospective assessment	11D-ASC	Elementary imagery	Estimated marginal mean difference (± SEM)	37.67 ± 6.9	32.85 ± 6.9	-4.82 ± 5.9
Retrospective assessment	11D-ASC	Elementary imagery	p-value	<0.0001	0.0001	0.6946
Retrospective assessment	11D-ASC	Elementary imagery	p-value (uncorrected)	<0.0001	<0.0001	0.4184
Retrospective assessment	11D-ASC	Elementary imagery	t-statistc	5.46	4.76	-0.82
Repeated assessment	Bowdle	ΔEmax External perception	Cohen's D (5-95)	0.56 -2.15	0.92 -2.59	-0.19 -0.99
Repeated assessment	Bowdle	ΔEmax External perception	Cohen's D	1.36	1.76	0.4
Repeated assessment	Bowdle	ΔEmax External perception	Estimated marginal mean difference (± SEM)	0.33 ± 0.09	0.43 ± 0.09	0.1 ± 0.07
Repeated assessment	Bowdle	ΔEmax External perception	p-value	0.0011	<0.0001	0.337
Repeated assessment	Bowdle	ΔEmax External perception	p-value (uncorrected)	0.0004	<0.0001	0.1613
Repeated assessment	Bowdle	ΔEmax External perception	t-statistc	3.86	5	1.43
Repeated assessment	Bowdle	ΔEmax High	Cohen's D (5-95)	4.58 -7.76	5.03 -8.43	-0.02 -1.14
Repeated assessment	Bowdle	ΔEmax High	Cohen's D	6.17	6.73	0.56
Repeated assessment	Bowdle	ΔEmax High	Estimated marginal mean difference (± SEM)	1.31 ± 0.08	1.43 ± 0.08	0.12 ± 0.06
Repeated assessment	Bowdle	ΔEmax High	p-value	<0.0001	<0.0001	0.1151
Repeated assessment	Bowdle	ΔEmax High	p-value (uncorrected)	<0.0001	<0.0001	0.0476
Repeated assessment	Bowdle	ΔEmax High	t-statistc	17.17	18.73	2.04
Repeated assessment	Bowdle	ΔEmax Internal perception	Cohen's D (5-95)	2.24 -4.44	2.52 -4.83	-0.17 -0.83
Repeated assessment	Bowdle	ΔEmax Internal perception	Cohen's D	3.34	3.68	0.33
Repeated assessment	Bowdle	ΔEmax Internal perception	Estimated marginal mean difference (± SEM)	0.89 ± 0.1	0.97 ± 0.1	0.09 ± 0.06
Repeated assessment	Bowdle	ΔEmax Internal perception	p-value	<0.0001	<0.0001	0.353
Repeated assessment	Bowdle	ΔEmax Internal perception	p-value (uncorrected)	<0.0001	<0.0001	0.1706
Repeated assessment	Bowdle	ΔEmax Internal perception	t-statistc	8.73	9.6	1.39
Repeated assessment	CADSS	ΔEmax Amnesia	Cohen's D (5-95)	1.29 -3.05	1.53 -3.36	-0.32 -0.86
Repeated assessment	CADSS	ΔEmax Amnesia	Cohen's D	2.17	2.44	0.27
Repeated assessment	CADSS	ΔEmax Amnesia	Estimated marginal mean difference (± SEM)	2.91 ± 0.47	3.27 ± 0.47	0.36 ± 0.38
Repeated assessment	CADSS	ΔEmax Amnesia	p-value	<0.0001	<0.0001	0.606
Repeated assessment	CADSS	ΔEmax Amnesia	p-value (uncorrected)	<0.0001	<0.0001	0.3426
Repeated assessment	CADSS	ΔEmax Amnesia	t-statistc	6.21	6.99	0.96
Repeated assessment	CADSS	ΔEmax Depersonalisation	Cohen's D (5-95)	0.94 -2.71	0.9 -2.67	-0.55 -0.48
Repeated assessment	CADSS	ΔEmax Depersonalisation	Cohen's D	1.82	1.79	-0.04
Repeated assessment	CADSS	ΔEmax Depersonalisation	Estimated marginal mean difference (± SEM)	4.5 ± 0.93	4.41 ± 0.93	-0.09 ± 0.61
Repeated assessment	CADSS	ΔEmax Depersonalisation	p-value	0.0001	0.0001	0.9878
Repeated assessment	CADSS	ΔEmax Depersonalisation	p-value (uncorrected)	<0.0001	<0.0001	0.8823
Repeated assessment	CADSS	ΔEmax Depersonalisation	t-statistc	4.83	4.73	-0.15
Repeated assessment	CADSS	ΔEmax Derealisation	Cohen's D (5-95)	1.23 -2.95	1.44 -3.23	-0.35 -0.85
Repeated assessment	CADSS	ΔEmax Derealisation	Cohen's D	2.09	2.33	0.25
Repeated assessment	CADSS	ΔEmax Derealisation	Estimated marginal mean difference (± SEM)	14.86 ± 2.46	16.64 ± 2.46	1.77 ± 2.04
Repeated assessment	CADSS	ΔEmax Derealisation	p-value	<0.0001	<0.0001	0.6633
Repeated assessment	CADSS	ΔEmax Derealisation	p-value (uncorrected)	<0.0001	<0.0001	0.3904
Repeated assessment	CADSS	ΔEmax Derealisation	t-statistc	6.04	6.76	0.87
Repeated assessment	CADSS	ΔEmax Total	Cohen's D (5-95)	1.38 -3.19	1.54 -3.4	-0.4 -0.76
Repeated assessment	CADSS	ΔEmax Total	Cohen's D	2.29	2.47	0.18
Repeated assessment	CADSS	ΔEmax Total	Estimated marginal mean difference (± SEM)	21.68 ± 3.37	23.41 ± 3.37	1.73 ± 2.63
Repeated assessment	CADSS	ΔEmax Total	p-value	<0.0001	<0.0001	0.7903
Repeated assessment	CADSS	ΔEmax Total	p-value (uncorrected)	<0.0001	<0.0001	0.5157
Repeated assessment	CADSS	ΔEmax Total	t-statistc	6.43	6.95	0.66
Repeated assessment	POMS	ΔEmax Anger	Cohen's D (5-95)	-0.11 -1.36	0.26 -1.78	-0.2 -1
Repeated assessment	POMS	ΔEmax Anger	Cohen's D	0.62	1.02	0.4
Repeated assessment	POMS	ΔEmax Anger	Estimated marginal mean difference (± SEM)	1 ± 0.56	1.64 ± 0.56	0.64 ± 0.46
Repeated assessment	POMS	ΔEmax Anger	p-value	0.1847	0.0147	0.354
Repeated assessment	POMS	ΔEmax Anger	p-value (uncorrected)	0.0804	0.0054	0.1712
Repeated assessment	POMS	ΔEmax Anger	t-statistc	1.79	2.93	1.39
Repeated assessment	POMS	ΔEmax Anxiety	Cohen's D (5-95)	0.43 -1.94	0.29 -1.78	-0.75 -0.46
Repeated assessment	POMS	ΔEmax Anxiety	Cohen's D	1.18	1.03	-0.15
Repeated assessment	POMS	ΔEmax Anxiety	Estimated marginal mean difference (± SEM)	4 ± 1.15	3.5 ± 1.15	-0.5 ± 0.98
Repeated assessment	POMS	ΔEmax Anxiety	p-value	0.0034	0.0111	0.8674
Repeated assessment	POMS	ΔEmax Anxiety	p-value (uncorrected)	0.0012	0.0041	0.6134
Repeated assessment	POMS	ΔEmax Anxiety	t-statistc	3.47	3.04	-0.51
Repeated assessment	POMS	ΔEmax Confusion	Cohen's D (5-95)	1.01 -2.59	1.62 -3.39	0.07 -1.35
Repeated assessment	POMS	ΔEmax Confusion	Cohen's D	1.8	2.51	0.71
Repeated assessment	POMS	ΔEmax Confusion	Estimated marginal mean difference (± SEM)	4.36 ± 0.79	6.09 ± 0.79	1.73 ± 0.72
Repeated assessment	POMS	ΔEmax Confusion	p-value	<0.0001	<0.0001	0.0545
Repeated assessment	POMS	ΔEmax Confusion	p-value (uncorrected)	<0.0001	<0.0001	0.0213
Repeated assessment	POMS	ΔEmax Confusion	t-statistc	5.51	7.69	2.39
Repeated assessment	POMS	ΔEmax Depression	Cohen's D (5-95)	-0.27 -0.98	0.57 -1.93	0.24 -1.56
Repeated assessment	POMS	ΔEmax Depression	Cohen's D	0.35	1.25	0.9
Repeated assessment	POMS	ΔEmax Depression	Estimated marginal mean difference (± SEM)	1.27 ± 1.07	4.5 ± 1.07	3.23 ± 1.09
Repeated assessment	POMS	ΔEmax Depression	p-value	0.4676	0.0004	0.0132
Repeated assessment	POMS	ΔEmax Depression	p-value (uncorrected)	0.242	0.0001	0.0048
Repeated assessment	POMS	ΔEmax Depression	t-statistc	1.19	4.2	2.97
Repeated assessment	POMS	ΔEmax Elation	Cohen's D (5-95)	0.65 -2.21	0.04 -1.5	-1.28 --0.04
Repeated assessment	POMS	ΔEmax Elation	Cohen's D	1.43	0.77	-0.66
Repeated assessment	POMS	ΔEmax Elation	Estimated marginal mean difference (± SEM)	4.73 ± 1.13	2.55 ± 1.13	-2.18 ± 0.95
Repeated assessment	POMS	ΔEmax Elation	p-value	0.0004	0.0752	0.0687
Repeated assessment	POMS	ΔEmax Elation	p-value (uncorrected)	0.0001	0.0301	0.0273
Repeated assessment	POMS	ΔEmax Elation	t-statistc	4.17	2.25	-2.29
Repeated assessment	POMS	ΔEmax Fatigue	Cohen's D (5-95)	-0.22 -1.28	0.23 -1.78	-0.11 -1.06
Repeated assessment	POMS	ΔEmax Fatigue	Cohen's D	0.53	1	0.47
Repeated assessment	POMS	ΔEmax Fatigue	Estimated marginal mean difference (± SEM)	1.32 ± 0.89	2.5 ± 0.89	1.18 ± 0.69
Repeated assessment	POMS	ΔEmax Fatigue	p-value	0.3088	0.0199	0.2105
Repeated assessment	POMS	ΔEmax Fatigue	p-value (uncorrected)	0.1453	0.0074	0.0932
Repeated assessment	POMS	ΔEmax Fatigue	t-statistc	1.48	2.81	1.72
Repeated assessment	POMS	ΔEmax Friendliness	Cohen's D (5-95)	0.35 -1.65	0.22 -1.5	-0.77 -0.49
Repeated assessment	POMS	ΔEmax Friendliness	Cohen's D	1	0.86	-0.14
Repeated assessment	POMS	ΔEmax Friendliness	Estimated marginal mean difference (± SEM)	2.91 ± 0.85	2.5 ± 0.85	-0.41 ± 0.87
Repeated assessment	POMS	ΔEmax Friendliness	p-value	0.0039	0.0143	0.8864
Repeated assessment	POMS	ΔEmax Friendliness	p-value (uncorrected)	0.0014	0.0053	0.6419
Repeated assessment	POMS	ΔEmax Friendliness	t-statistc	3.43	2.94	-0.47
Repeated assessment	POMS	ΔEmax Total mood disturbance	Cohen's D (5-95)	0.08 -1.47	0.67 -2.15	0 -1.27
Repeated assessment	POMS	ΔEmax Total mood disturbance	Cohen's D	0.78	1.41	0.63
Repeated assessment	POMS	ΔEmax Total mood disturbance	Estimated marginal mean difference (± SEM)	9.5 ± 3.95	17.27 ± 3.95	7.77 ± 3.66
Repeated assessment	POMS	ΔEmax Total mood disturbance	p-value	0.0526	0.0002	0.0968
Repeated assessment	POMS	ΔEmax Total mood disturbance	p-value (uncorrected)	0.0205	0.0001	0.0395
Repeated assessment	POMS	ΔEmax Total mood disturbance	t-statistc	2.41	4.38	2.13
Repeated assessment	POMS	ΔEmax Positive mood	Cohen's D (5-95)	0.53 -2.03	-0.16 -1.24	-1.38 --0.11
Repeated assessment	POMS	ΔEmax Positive mood	Cohen's D	1.28	0.54	-0.74
Repeated assessment	POMS	ΔEmax Positive mood	Estimated marginal mean difference (± SEM)	4.41 ± 1.14	1.86 ± 1.14	-2.55 ± 1.01
Repeated assessment	POMS	ΔEmax Positive mood	p-value	0.0011	0.2424	0.041
Repeated assessment	POMS	ΔEmax Positive mood	p-value (uncorrected)	0.0004	0.1095	0.0158
Repeated assessment	POMS	ΔEmax Positive mood	t-statistc	3.87	1.63	-2.52
Repeated assessment	POMS	ΔEmax Vigor	Cohen's D (5-95)	0.18 -1.64	-0.05 -1.37	-0.86 -0.36
Repeated assessment	POMS	ΔEmax Vigor	Cohen's D	0.91	0.66	-0.25
Repeated assessment	POMS	ΔEmax Vigor	Estimated marginal mean difference (± SEM)	3.64 ± 1.34	2.64 ± 1.34	-1 ± 1.17
Repeated assessment	POMS	ΔEmax Vigor	p-value	0.0258	0.1339	0.6719
Repeated assessment	POMS	ΔEmax Vigor	p-value (uncorrected)	0.0097	0.0562	0.398
Repeated assessment	POMS	ΔEmax Vigor	t-statistc	2.71	1.96	-0.85
Repeated assessment	SDRQ	ΔEmax Current drug liking	Cohen's D (5-95)	1.27 -2.96	1.83 -3.71	0.03 -1.28
Repeated assessment	SDRQ	ΔEmax Current drug liking	Cohen's D	2.12	2.77	0.66
Repeated assessment	SDRQ	ΔEmax Current drug liking	Estimated marginal mean difference (± SEM)	1.91 ± 0.3	2.5 ± 0.3	0.59 ± 0.26
Repeated assessment	SDRQ	ΔEmax Current drug liking	p-value	<0.0001	<0.0001	0.0768
Repeated assessment	SDRQ	ΔEmax Current drug liking	p-value (uncorrected)	<0.0001	<0.0001	0.0308
Repeated assessment	SDRQ	ΔEmax Current drug liking	t-statistc	6.32	8.28	2.24
Repeated assessment	SDRQ	ΔEmax Current drug wanting	Cohen's D (5-95)	0.48 -1.71	0.75 -2.03	-0.32 -0.91
Repeated assessment	SDRQ	ΔEmax Current drug wanting	Cohen's D	1.09	1.39	0.29
Repeated assessment	SDRQ	ΔEmax Current drug wanting	Estimated marginal mean difference (± SEM)	1.18 ± 0.29	1.5 ± 0.29	0.32 ± 0.32
Repeated assessment	SDRQ	ΔEmax Current drug wanting	p-value	0.0006	<0.0001	0.5821
Repeated assessment	SDRQ	ΔEmax Current drug wanting	p-value (uncorrected)	0.0002	<0.0001	0.3239
Repeated assessment	SDRQ	ΔEmax Current drug wanting	t-statistc	4.07	5.16	1
Repeated assessment	SDRQ	ΔEmax General drug liking	Cohen's D (5-95)	0.67 -1.94	0.94 -2.29	-0.31 -0.93
Repeated assessment	SDRQ	ΔEmax General drug liking	Cohen's D	1.31	1.61	0.31
Repeated assessment	SDRQ	ΔEmax General drug liking	Estimated marginal mean difference (± SEM)	1.55 ± 0.32	1.91 ± 0.32	0.36 ± 0.35
Repeated assessment	SDRQ	ΔEmax General drug liking	p-value	0.0001	<0.0001	0.5571
Repeated assessment	SDRQ	ΔEmax General drug liking	p-value (uncorrected)	<0.0001	<0.0001	0.305
Repeated assessment	SDRQ	ΔEmax General drug liking	t-statistc	4.82	5.95	1.04
Repeated assessment	SDRQ	ΔEmax General drug wanting	Cohen's D (5-95)	0.6 -1.93	0.68 -2.03	-0.53 -0.72
Repeated assessment	SDRQ	ΔEmax General drug wanting	Cohen's D	1.26	1.36	0.09
Repeated assessment	SDRQ	ΔEmax General drug wanting	Estimated marginal mean difference (± SEM)	1.23 ± 0.28	1.32 ± 0.28	0.09 ± 0.29
Repeated assessment	SDRQ	ΔEmax General drug wanting	p-value	0.0002	0.0001	0.9479
Repeated assessment	SDRQ	ΔEmax General drug wanting	p-value (uncorrected)	0.0001	<0.0001	0.7568
Repeated assessment	SDRQ	ΔEmax General drug wanting	t-statistc	4.39	4.72	0.31
Repeated assessment	VAS	ΔEmax Any effect	Cohen's D (5-95)	2.94 -5.31	2.98 -5.37	-0.54 -0.64
Repeated assessment	VAS	ΔEmax Any effect	Cohen's D	4.13	4.17	0.05
Repeated assessment	VAS	ΔEmax Any effect	Estimated marginal mean difference (± SEM)	67.11 ± 5.65	67.88 ± 5.65	0.77 ± 4.63
Repeated assessment	VAS	ΔEmax Any effect	p-value	<0.0001	<0.0001	0.9848
Repeated assessment	VAS	ΔEmax Any effect	p-value (uncorrected)	<0.0001	<0.0001	0.8682
Repeated assessment	VAS	ΔEmax Any effect	t-statistc	11.87	12.01	0.17
Repeated assessment	VAS	ΔEmax Speed of time	Cohen's D (5-95)	-0.07 -1.26	0.66 -2.1	0.13 -1.44
Repeated assessment	VAS	ΔEmax Speed of time	Cohen's D	0.59	1.38	0.78
Repeated assessment	VAS	ΔEmax Speed of time	Estimated marginal mean difference (± SEM)	6.75 ± 3.57	15.7 ± 3.57	8.95 ± 3.43
Repeated assessment	VAS	ΔEmax Speed of time	p-value	0.1531	0.0002	0.0327
Repeated assessment	VAS	ΔEmax Speed of time	p-value (uncorrected)	0.0652	0.0001	0.0125
Repeated assessment	VAS	ΔEmax Speed of time	t-statistc	1.89	4.4	2.61
Repeated assessment	VAS	ΔEmax Good drug effect	Cohen's D (5-95)	1.77 -3.48	2.04 -3.86	-0.3 -0.96
Repeated assessment	VAS	ΔEmax Good drug effect	Cohen's D	2.63	2.95	0.33
Repeated assessment	VAS	ΔEmax Good drug effect	Estimated marginal mean difference (± SEM)	56.9 ± 6.4	64 ± 6.4	7.09 ± 6.53
Repeated assessment	VAS	ΔEmax Good drug effect	p-value	<0.0001	<0.0001	0.5276
Repeated assessment	VAS	ΔEmax Good drug effect	p-value (uncorrected)	<0.0001	<0.0001	0.2834
Repeated assessment	VAS	ΔEmax Good drug effect	t-statistc	8.89	10	1.09
Repeated assessment	VAS	ΔEmax Bad drug effect	Cohen's D (5-95)	0.1 -1.5	-0.02 -1.37	-0.74 -0.49
Repeated assessment	VAS	ΔEmax Bad drug effect	Cohen's D	0.8	0.67	-0.13
Repeated assessment	VAS	ΔEmax Bad drug effect	Estimated marginal mean difference (± SEM)	15.85 ± 6.44	13.37 ± 6.44	-2.48 ± 5.89
Repeated assessment	VAS	ΔEmax Bad drug effect	p-value	0.0467	0.1073	0.9075
Repeated assessment	VAS	ΔEmax Bad drug effect	p-value (uncorrected)	0.0181	0.0441	0.6765
Repeated assessment	VAS	ΔEmax Bad drug effect	t-statistc	2.46	2.08	-0.42
Repeated assessment	VAS	ΔEmax Like drug effect	Cohen's D (5-95)	1.52 -3	1.75 -3.31	-0.33 -0.88
Repeated assessment	VAS	ΔEmax Like drug effect	Cohen's D	2.26	2.53	0.27
Repeated assessment	VAS	ΔEmax Like drug effect	Estimated marginal mean difference (± SEM)	53.84 ± 6.13	60.38 ± 6.13	6.55 ± 6.92
Repeated assessment	VAS	ΔEmax Like drug effect	p-value	<0.0001	<0.0001	0.6147
Repeated assessment	VAS	ΔEmax Like drug effect	p-value (uncorrected)	<0.0001	<0.0001	0.3496
Repeated assessment	VAS	ΔEmax Like drug effect	t-statistc	8.78	9.85	0.95
Repeated assessment	VAS	ΔEmax Drug high	Cohen's D (5-95)	2.83 -5.17	3.23 -5.73	-0.11 -1.07
Repeated assessment	VAS	ΔEmax Drug high	Cohen's D	4	4.48	0.48
Repeated assessment	VAS	ΔEmax Drug high	Estimated marginal mean difference (± SEM)	67.61 ± 5.97	75.75 ± 5.97	8.14 ± 4.73
Repeated assessment	VAS	ΔEmax Drug high	p-value	<0.0001	<0.0001	0.21
Repeated assessment	VAS	ΔEmax Drug high	p-value (uncorrected)	<0.0001	<0.0001	0.0929
Repeated assessment	VAS	ΔEmax Drug high	t-statistc	11.33	12.69	1.72
Repeated assessment	VAS	ΔEmax Happy	Cohen's D (5-95)	0.16 -1.46	0.12 -1.41	-0.67 -0.59
Repeated assessment	VAS	ΔEmax Happy	Cohen's D	0.81	0.77	-0.04
Repeated assessment	VAS	ΔEmax Happy	Estimated marginal mean difference (± SEM)	13.58 ± 5.06	12.9 ± 5.06	-0.68 ± 5.08
Repeated assessment	VAS	ΔEmax Happy	p-value	0.0274	0.0378	0.9901
Repeated assessment	VAS	ΔEmax Happy	p-value (uncorrected)	0.0103	0.0145	0.8939
Repeated assessment	VAS	ΔEmax Happy	t-statistc	2.68	2.55	-0.13
Repeated assessment	VAS	ΔEmax Creative	Cohen's D (5-95)	0.37 -1.74	0.22 -1.56	-0.8 -0.46
Repeated assessment	VAS	ΔEmax Creative	Cohen's D	1.06	0.89	-0.17
Repeated assessment	VAS	ΔEmax Creative	Estimated marginal mean difference (± SEM)	17.55 ± 5.12	14.73 ± 5.12	-2.82 ± 5
Repeated assessment	VAS	ΔEmax Creative	p-value	0.0039	0.017	0.8398
Repeated assessment	VAS	ΔEmax Creative	p-value (uncorrected)	0.0014	0.0063	0.5757
Repeated assessment	VAS	ΔEmax Creative	t-statistc	3.43	2.88	-0.56
Repeated assessment	Cardiovascular	Emax Diastolic	Cohen's D (5-95)	0.35 -1.82	1.17 -2.81	0.26 -1.55
Repeated assessment	Cardiovascular	Emax Diastolic	Cohen's D	1.09	1.99	0.9
Repeated assessment	Cardiovascular	Emax Diastolic	Estimated marginal mean difference (± SEM)	5.09 ± 1.55	9.32 ± 1.55	4.23 ± 1.38
Repeated assessment	Cardiovascular	Emax Diastolic	p-value	0.0059	<0.0001	0.0105
Repeated assessment	Cardiovascular	Emax Diastolic	p-value (uncorrected)	0.0021	<0.0001	0.0038
Repeated assessment	Cardiovascular	Emax Diastolic	t-statistc	3.28	6	3.06
Repeated assessment	Cardiovascular	Emax Heart rate	Cohen's D (5-95)	-0.22 -1.4	-0.92 -0.67	-1.23 --0.19
Repeated assessment	Cardiovascular	Emax Heart rate	Cohen's D	0.59	-0.12	-0.71
Repeated assessment	Cardiovascular	Emax Heart rate	Estimated marginal mean difference (± SEM)	4.27 ± 2.79	-0.91 ± 2.79	-5.18 ± 1.73
Repeated assessment	Cardiovascular	Emax Heart rate	p-value	0.2858	0.9431	0.0125
Repeated assessment	Cardiovascular	Emax Heart rate	p-value (uncorrected)	0.1326	0.7458	0.0046
Repeated assessment	Cardiovascular	Emax Heart rate	t-statistc	1.53	-0.33	-3
Repeated assessment	Cardiovascular	Emax Rate pressure product	Cohen's D (5-95)	0.19 -1.87	-0.19 -1.44	-0.89 -0.08
Repeated assessment	Cardiovascular	Emax Rate pressure product	Cohen's D	1.03	0.62	-0.41
Repeated assessment	Cardiovascular	Emax Rate pressure product	Estimated marginal mean difference (± SEM)	1110.09 ± 416.68	671.09 ± 416.68	-439 ± 245.94
Repeated assessment	Cardiovascular	Emax Rate pressure product	p-value	0.0288	0.2524	0.187
Repeated assessment	Cardiovascular	Emax Rate pressure product	p-value (uncorrected)	0.0109	0.1148	0.0815
Repeated assessment	Cardiovascular	Emax Rate pressure product	t-statistc	2.66	1.61	-1.78
Repeated assessment	Cardiovascular	Emax Systolic	Cohen's D (5-95)	0.17 -1.67	0.71 -2.31	-0.02 -1.2
Repeated assessment	Cardiovascular	Emax Systolic	Cohen's D	0.92	1.51	0.59
Repeated assessment	Cardiovascular	Emax Systolic	Estimated marginal mean difference (± SEM)	6.18 ± 2.33	10.14 ± 2.33	3.95 ± 1.91
Repeated assessment	Cardiovascular	Emax Systolic	p-value	0.0293	0.0002	0.1083
Repeated assessment	Cardiovascular	Emax Systolic	p-value (uncorrected)	0.0111	0.0001	0.0446
Repeated assessment	Cardiovascular	Emax Systolic	t-statistc	2.66	4.36	2.07
Repeated assessment	VAS	ΔEmin Sociable	Cohen's D (5-95)	-1.15 --0.11	-1.13 --0.09	-0.56 -0.61
Repeated assessment	VAS	ΔEmin Sociable	Cohen's D	-0.63	-0.61	0.02
Repeated assessment	VAS	ΔEmin Sociable	Estimated marginal mean difference (± SEM)	-10.96 ± 4.22	-10.59 ± 4.22	0.37 ± 4.92
Repeated assessment	VAS	ΔEmin Sociable	p-value	0.0336	0.0414	0.9968
Repeated assessment	VAS	ΔEmin Sociable	p-value (uncorrected)	0.0128	0.016	0.9398
Repeated assessment	VAS	ΔEmin Sociable	t-statistc	-2.6	-2.51	0.08
Repeated assessment	VAS	ΔEmin Speed of time	Cohen's D (5-95)	-1.8 --0.13	-2.08 --0.38	-0.74 -0.22
Repeated assessment	VAS	ΔEmin Speed of time	Cohen's D	-0.97	-1.23	-0.26
Repeated assessment	VAS	ΔEmin Speed of time	Estimated marginal mean difference (± SEM)	-12.64 ± 5.06	-16.06 ± 5.06	-3.42 ± 2.97
Repeated assessment	VAS	ΔEmin Speed of time	p-value	0.0429	0.0078	0.4891
Repeated assessment	VAS	ΔEmin Speed of time	p-value (uncorrected)	0.0166	0.0028	0.2565
Repeated assessment	VAS	ΔEmin Speed of time	t-statistc	-2.5	-3.17	-1.15
Repeated assessment	VAS	ΔEmin Concentration	Cohen's D (5-95)	-1.34 -0.13	-1.64 --0.14	-0.88 -0.31
Repeated assessment	VAS	ΔEmin Concentration	Cohen's D	-0.6	-0.89	-0.29
Repeated assessment	VAS	ΔEmin Concentration	Estimated marginal mean difference (± SEM)	-11.51 ± 6.61	-16.97 ± 6.61	-5.45 ± 5.45
Repeated assessment	VAS	ΔEmin Concentration	p-value	0.202	0.0364	0.5808
Repeated assessment	VAS	ΔEmin Concentration	p-value (uncorrected)	0.0889	0.0139	0.3229
Repeated assessment	VAS	ΔEmin Concentration	t-statistc	-1.74	-2.57	-1
Repeated assessment	11D-ASC	Experience of unity	Cohen's D (5-95)	0.14 -1.62	0.69 -2.27	-0.01 -1.21
Repeated assessment	11D-ASC	Experience of unity	Cohen's D	0.88	1.48	0.6
Repeated assessment	11D-ASC	Experience of unity	Estimated marginal mean difference (± SEM)	9.85 ± 3.85	16.58 ± 3.85	6.73 ± 3.23
Repeated assessment	11D-ASC	Experience of unity	p-value	0.0373	0.0003	0.1054
Repeated assessment	11D-ASC	Experience of unity	p-value (uncorrected)	0.0143	0.0001	0.0433
Repeated assessment	11D-ASC	Experience of unity	t-statistc	2.56	4.3	2.08
Repeated assessment	IRI	Fantasy	Cohen's D (5-95)	-0.74 -0.38	0.02 -1.17	0.14 -1.41
Repeated assessment	IRI	Fantasy	Cohen's D	-0.18	0.6	0.77
Repeated assessment	IRI	Fantasy	Estimated marginal mean difference (± SEM)	-0.36 ± 0.55	1.23 ± 0.55	1.59 ± 0.61
Repeated assessment	IRI	Fantasy	p-value	0.7875	0.0779	0.0314
Repeated assessment	IRI	Fantasy	p-value (uncorrected)	0.5126	0.0312	0.012
Repeated assessment	IRI	Fantasy	t-statistc	-0.66	2.23	2.63
Repeated assessment	11D-ASC	Impaired control and cognition	Cohen's D (5-95)	0.15 -1.58	1.11 -2.75	0.41 -1.72
Repeated assessment	11D-ASC	Impaired control and cognition	Cohen's D	0.86	1.93	1.07
Repeated assessment	11D-ASC	Impaired control and cognition	Estimated marginal mean difference (± SEM)	8.07 ± 3.1	18.02 ± 3.1	9.95 ± 2.75
Repeated assessment	11D-ASC	Impaired control and cognition	p-value	0.0332	<0.0001	0.0022
Repeated assessment	11D-ASC	Impaired control and cognition	p-value (uncorrected)	0.0127	<0.0001	0.0008
Repeated assessment	11D-ASC	Impaired control and cognition	t-statistc	2.6	5.82	3.62
Repeated assessment	11D-ASC	Insightfulness	Cohen's D (5-95)	0.47 -2.06	0.65 -2.27	-0.38 -0.77
Repeated assessment	11D-ASC	Insightfulness	Cohen's D	1.26	1.46	0.2
Repeated assessment	11D-ASC	Insightfulness	Estimated marginal mean difference (± SEM)	17.91 ± 5.06	20.68 ± 5.06	2.77 ± 3.92
Repeated assessment	11D-ASC	Insightfulness	p-value	0.0028	0.0006	0.7604
Repeated assessment	11D-ASC	Insightfulness	p-value (uncorrected)	0.001	0.0002	0.4832
Repeated assessment	11D-ASC	Insightfulness	t-statistc	3.54	4.09	0.71
Repeated assessment	HRS	Intensity	Cohen's D (5-95)	3.52 -6.14	4.02 -6.88	0.01 -1.23
Repeated assessment	HRS	Intensity	Cohen's D	4.83	5.45	0.62
Repeated assessment	HRS	Intensity	Estimated marginal mean difference (± SEM)	1.98 ± 0.14	2.24 ± 0.14	0.25 ± 0.12
Repeated assessment	HRS	Intensity	p-value	<0.0001	<0.0001	0.0897
Repeated assessment	HRS	Intensity	p-value (uncorrected)	<0.0001	<0.0001	0.0363
Repeated assessment	HRS	Intensity	t-statistc	14	15.8	2.16
Repeated assessment	11D-ASC	Oceanic boundlessness	Cohen's D (5-95)	0.67 -2.28	1.34 -3.12	0.15 -1.37
Repeated assessment	11D-ASC	Oceanic boundlessness	Cohen's D	1.47	2.23	0.76
Repeated assessment	11D-ASC	Oceanic boundlessness	Estimated marginal mean difference (± SEM)	14.78 ± 3.54	22.41 ± 3.54	7.62 ± 2.82
Repeated assessment	11D-ASC	Oceanic boundlessness	p-value	0.0004	<0.0001	0.026
Repeated assessment	11D-ASC	Oceanic boundlessness	p-value (uncorrected)	0.0001	<0.0001	0.0098
Repeated assessment	11D-ASC	Oceanic boundlessness	t-statistc	4.18	6.34	2.71
Repeated assessment	HRS	Perception	Cohen's D (5-95)	1.55 -3.48	1.76 -3.77	-0.28 -0.78
Repeated assessment	HRS	Perception	Cohen's D	2.51	2.77	0.25
Repeated assessment	HRS	Perception	Estimated marginal mean difference (± SEM)	1.21 ± 0.18	1.33 ± 0.18	0.12 ± 0.12
Repeated assessment	HRS	Perception	p-value	<0.0001	<0.0001	0.5823
Repeated assessment	HRS	Perception	p-value (uncorrected)	<0.0001	<0.0001	0.3241
Repeated assessment	HRS	Perception	t-statistc	6.7	7.37	1
Retrospective assessment	IRI	Perspective taking	Cohen's D (5-95)	-0.85 -0.57	0.07 -1.53	0.3 -1.58
Retrospective assessment	IRI	Perspective taking	Cohen's D	-0.14	0.8	0.94
Retrospective assessment	IRI	Perspective taking	Estimated marginal mean difference (± SEM)	-0.32 ± 0.77	1.82 ± 0.77	2.14 ± 0.66
Retrospective assessment	IRI	Perspective taking	p-value	0.9106	0.0587	0.0064
Retrospective assessment	IRI	Perspective taking	p-value (uncorrected)	0.6819	0.0231	0.0023
Retrospective assessment	IRI	Perspective taking	t-statistc	-0.41	2.36	3.25
Retrospective assessment	PVT	Mean RT	Cohen's D (5-95)	0.03 -1.2	0.2 -1.41	-0.43 -0.82
Retrospective assessment	PVT	Mean RT	Cohen's D	0.61	0.81	0.19
Retrospective assessment	PVT	Mean RT	Estimated marginal mean difference (± SEM)	23.9 ± 10.6	31.38 ± 10.78	7.47 ± 11.7
Retrospective assessment	PVT	Mean RT	p-value	0.074	0.0157	0.7998
Retrospective assessment	PVT	Mean RT	p-value (uncorrected)	0.0296	0.0058	0.5266
Retrospective assessment	PVT	Mean RT	t-statistc	2.25	2.91	0.64
Retrospective assessment	SMT delayed (+30 min)	Total correct	Cohen's D (5-95)	-1.9 --0.26	-2.29 --0.57	-0.98 -0.27
Retrospective assessment	SMT delayed (+30 min)	Total correct	Cohen's D	-1.08	-1.43	-0.35
Retrospective assessment	SMT delayed (+30 min)	Total correct	Estimated marginal mean difference (± SEM)	-4.96 ± 1.72	-6.59 ± 1.74	-1.63 ± 1.38
Retrospective assessment	SMT delayed (+30 min)	Total correct	p-value	0.0175	0.0016	0.4692
Retrospective assessment	SMT delayed (+30 min)	Total correct	p-value (uncorrected)	0.0065	0.0005	0.2434
Retrospective assessment	SMT delayed (+30 min)	Total correct	t-statistc	-2.88	-3.78	-1.19
Retrospective assessment	SMT immediate	Total correct	Cohen's D (5-95)	-1.35 --0.14	-2.02 --0.67	-1.24 -0.05
Retrospective assessment	SMT immediate	Total correct	Cohen's D	-0.74	-1.34	-0.6
Retrospective assessment	SMT immediate	Total correct	Estimated marginal mean difference (± SEM)	-4.46 ± 1.66	-8.03 ± 1.72	-3.57 ± 1.82
Retrospective assessment	SMT immediate	Total correct	p-value	0.0277	0.0001	0.1359
Retrospective assessment	SMT immediate	Total correct	p-value (uncorrected)	0.0105	<0.0001	0.0572
Retrospective assessment	SMT immediate	Total correct	t-statistc	-2.69	-4.68	-1.96
Retrospective assessment	HRS	Somaesthesia	Cohen's D (5-95)	1.6 -3.6	1.62 -3.63	-0.44 -0.49
Retrospective assessment	HRS	Somaesthesia	Cohen's D	2.6	2.63	0.03
Retrospective assessment	HRS	Somaesthesia	Estimated marginal mean difference (± SEM)	1.01 ± 0.15	1.02 ± 0.15	0.01 ± 0.09
Retrospective assessment	HRS	Somaesthesia	p-value	<0.0001	<0.0001	0.9919
Retrospective assessment	HRS	Somaesthesia	p-value (uncorrected)	<0.0001	<0.0001	0.9038
Retrospective assessment	HRS	Somaesthesia	t-statistc	6.66	6.73	0.12
Retrospective assessment	11D-ASC	Spiritual experience	Cohen's D (5-95)	0.04 -1.4	0.53 -1.96	-0.11 -1.16
Retrospective assessment	11D-ASC	Spiritual experience	Cohen's D	0.72	1.25	0.52
Retrospective assessment	11D-ASC	Spiritual experience	Estimated marginal mean difference (± SEM)	7.77 ± 3.41	13.38 ± 3.41	5.61 ± 3.22
Retrospective assessment	11D-ASC	Spiritual experience	p-value	0.0699	0.0009	0.2021
Retrospective assessment	11D-ASC	Spiritual experience	p-value (uncorrected)	0.0278	0.0003	0.089
Retrospective assessment	11D-ASC	Spiritual experience	t-statistc	2.28	3.92	1.74
Retrospective assessment	TOL	Mean RT	Cohen's D (5-95)	0.49 -1.75	1.09 -2.51	0.03 -1.33
Retrospective assessment	TOL	Mean RT	Cohen's D	1.12	1.8	0.68
Retrospective assessment	TOL	Mean RT	Estimated marginal mean difference (± SEM)	2400.85 ± 587.81	3857.64 ± 597.84	1456.79 ± 645.71
Retrospective assessment	TOL	Mean RT	p-value	0.0006	<0.0001	0.0737
Retrospective assessment	TOL	Mean RT	p-value (uncorrected)	0.0002	<0.0001	0.0295
Retrospective assessment	TOL	Mean RT	t-statistc	4.08	6.45	2.26
Retrospective assessment	11D-ASC	Vigilance reduction	Cohen's D (5-95)	0.53 -2.1	1.13 -2.83	0.05 -1.27
Retrospective assessment	11D-ASC	Vigilance reduction	Cohen's D	1.31	1.98	0.66
Retrospective assessment	11D-ASC	Vigilance reduction	Estimated marginal mean difference (± SEM)	18.3 ± 4.84	27.5 ± 4.84	9.2 ± 3.97
Retrospective assessment	11D-ASC	Vigilance reduction	p-value	0.0014	<0.0001	0.0639
Retrospective assessment	11D-ASC	Vigilance reduction	p-value (uncorrected)	0.0005	<0.0001	0.0253
Retrospective assessment	11D-ASC	Vigilance reduction	t-statistc	3.78	5.69	2.32
Cognitive task	11D-ASC	Visual Restructuralisation	Cohen's D (5-95)	1.15 -2.95	1.33 -3.17	-0.34 -0.74
Cognitive task	11D-ASC	Visual Restructuralisation	Cohen's D	2.05	2.25	0.2
Cognitive task	11D-ASC	Visual Restructuralisation	Estimated marginal mean difference (± SEM)	23.86 ± 4.3	26.18 ± 4.3	2.31 ± 3.02
Cognitive task	11D-ASC	Visual Restructuralisation	p-value	<0.0001	<0.0001	0.7264
Cognitive task	11D-ASC	Visual Restructuralisation	p-value (uncorrected)	<0.0001	<0.0001	0.4487
Cognitive task	11D-ASC	Visual Restructuralisation	t-statistc	5.55	6.09	0.76
